# Monooxygenase-dehydrogenase cascade for sustained enzymatic remediation of TMA in salmon protein hydrolysates

**DOI:** 10.1101/2025.06.16.658034

**Authors:** Rasmus Ree, Øivind Larsen, Sushil Gaykawad, Sreerekha S. Ramanand, Antonio García-Moyano, Irina Elena Chiriac, Pål Puntervoll, Gro Elin Kjæreng Bjerga

## Abstract

Fish protein hydrolysates hold great promise as nutraceuticals, yet their application as food ingredients or nutraceuticals is currently limited by their fish-like odor. This odor is mainly due to the presence of trimethylamine (TMA), a volatile biogenic amine resulting from the breakdown of naturally occurring trimethylamine-N-oxide (TMAO) in marine fish. The bacterial trimethylamine monooxygenase mFMO can oxidize TMA into TMAO using molecular oxygen and the cofactor nicotinamide adenine dinucleotide phosphate (NADPH). We have established an enzyme cascade which takes advantage of glucose dehydrogenase to recycle NADPH from NADP^+^, significantly decreasing the cost of the reaction and paving the way for using the enzyme system in fish protein hydrolysates targeted for human consumption. We demonstrate that the dual enzyme system works in an industrially relevant substrate. Salmon protein hydrolysate treated with an mFMO/glucose dehydrogenase cocktail showed a 75% reduction in TMA. A trained sensory panel perceived an improved odor across several parameters, including a reduction in the characteristic TMA smell.
