## Supplemental Table S3-S6 for "Monooxygenase-dehydrogenase cascade for sustained enzymatic remediation of TMA in salmon protein hydrolysates"

### Sheet: Table S3 Stds Fig. 2,Fig. 4B-C
	AUC (area under curve)
Concentration (µM)	TMA		TMAO		Glucose		GDL
0.0391821			4.47053e+06	2.41448e+06
0.181399		1.34905e+06	1.0323e+07	7.97943e+06	22885	6353.79
0.503885		1.21334e+06	1.8984e+07	2.05821e+07	28192.4	10192.4
1.39968		2.19372e+06	4.46083e+07	4.80123e+07	87334.1	59299.6		447804
3.888		4.67658e+06	1.06394e+08	1.13763e+08	250115	131388	1.00115e+06	1.76283e+06
10.8		1.30134e+07	2.32829e+08	2.7216e+08	763101	466855	4.6175e+06	3.46357e+06
30		4.01404e+07	5.06429e+08	5.31685e+08			1.12834e+07	9.80016e+06
50					3.55124e+06
100				1.39395e+09	7.13497e+06	7.063e+06	3.51025e+07	3.60572e+07
Slope (a)	1313108		14026662		71481		355304
Y-intercept (b)	194754		39912388		-53319		24722
R2	0.9969		0.9869		0.9989		0.9984
ULOQ Area	4.01404e+07		1.39395e+09		7.13497e+06		3.60572e+07
LLOQ Area	1.34905e+06		2.41448e+06		22885		447804
ULOQ µM	30		100		100		100
LLOQ µM	0.181399		0.0391821		0.181399		1.39968

### Sheet: Table S4 Fig. 2 In vitro assays
	AUC									µM measured					µM before dilution (used in Fig. 2)
	TMA					TMA				TMA					TMA				TMA + TMAO (µM)
Condition	rep1	rep2	rep3		equation	=(AUC-194754)/1313108			Condition	rep1	rep2	rep3		Condition	rep1	rep2	rep3		Condition	rep1	rep2	rep3
1	2.14706e+07	2.30219e+07	1.31804e+07		a	1313108			1	16.2026	17.3841	9.88922		1	162.026	173.841	98.8922		1	350.561	352.814	305.033
2	4.62774e+07	4.39817e+07	5.3277e+07		b	194754			2	35.0943	33.346	40.4249		2	350.943	333.46	404.249		2	350.943	333.46	404.249
3	4.74478e+07	4.62767e+07	4.87918e+07						3	35.9857	35.0938	37.0092		3	359.857	350.938	370.092		3	359.857	350.938	370.092
4	4.50976e+07	5.15669e+07	4.67994e+07						4	34.1959	39.1226	35.4919		4	341.959	391.226	354.919		4	341.959	391.226	354.919
5	3.36322e+07	3.82947e+07	3.72144e+07						5	25.4644	29.0151	28.1924		5	254.644	290.151	281.924		5	309.053	343.157	350.261
	TMAO					TMAO				TMAO					TMAO
Condition	rep1	rep2	rep3		equation	=(Area-39912388)/14026662			Condition	rep1	rep2	rep3		Condition	rep1	rep2	rep3
1	3.04364e+08	2.90953e+08	3.2906e+08		a	14026662			1	18.8535	17.8974	20.6141		1	188.535	178.974	206.141
2	3.53277e+06	989288	1.28885e+06		b	39912388			2	-2.5936	-2.77494	-2.75358		2	0	0	0
3	970570	1.00693e+06	1.27686e+06						3	-2.77627	-2.77368	-2.75443		3	0	0	0
4	956185	926213	991759						4	-2.7773	-2.77943	-2.77476		4	0	0	0
5	1.16231e+08	1.14262e+08	1.35767e+08						5	5.44099	5.3006	6.83376		5	54.4099	53.006	68.3376
	Glucose					Glucose				Glucose					Glucose
Condition	rep1	rep2	rep3		equation	=(Area+146035)/70789			Condition	rep1	rep2	rep3		Condition	rep1	rep2	rep3
1	2.61936e+08	2.78424e+08	2.87731e+08		a	71481			1	3665.16	3895.82	4026.02		1	36651.6	38958.2	40260.2
2	2.15765e+08	2.63322e+08	2.73486e+08		b	-53319			2	3019.24	3684.56	3826.74		2	30192.4	36845.6	38267.4
3	2.14831e+08	2.52882e+08	2.96055e+08						3	3006.18	3538.49	4142.48		3	30061.8	35384.9	41424.8
4	68923.7	33154.6	44668.3						4	1.71014	1.20974	1.37082		4	17.1014	12.0974	13.7082
5	2.31765e+08	2.74065e+08	3.11071e+08						5	3243.08	3834.84	4352.55		5	32430.8	38348.4	43525.5
	GDL					GDL				GDL					GDL
Condition	rep1	rep2	rep3		equation	=(Area-207813)/359177			Condition	rep1	rep2	rep3		Condition	rep1	rep2	rep3
1	822007	1.50247e+06	1.15113e+06		a	355304			1	2.24395	4.15912	3.17026		1	22.4395	41.5912	31.7026
2	NF	NF	NF		b	24722			2	0	0	0		2	0	0	0
3	NF	12569.1	NF						3	0	-0.0342043	0		3	0	0	0
4	NF	9530.62	17542.1						4	0	-0.042756	-0.0202077		4	0	0	0
5	12426.2	11630	23220						5	-0.0346064	-0.0368474	-0.00422735		5	0	0	0
Conditions	mFMO_20	GdhB	Cofactor	Glucose	TMA
1	50 nM	500 nM	NADP+, 100 µM	50 mM	500 µM
2	50 nM	None	NADP+, 100 µM	50 mM	500 µM
3	50 nM	500 nM	None	50 mM	500 µM
4	50 nM	500 nM	NADP+, 100 µM	None	500 µM
5	50 nM	None	NADPH, 100 µM	50 mM	500 µM

### Sheet: Table S5 Fig.4A Timecurve
AUC	TMA
	Enzyme-treated FPH				Control FPH
time (min)	rep1	rep2	rep3	rep4	rep1	rep2	rep3	rep4	rep5	rep6
0'	2.59997e+07	3.70118e+07	5.28364e+07	3.8092e+07	2.6705e+07	4.53265e+07	3.67713e+07	5.67508e+07	3.64353e+07	3.94702e+07
30'	7.7088e+06	1.98707e+07	3.29884e+07	1.11405e+07	2.7361e+07	3.96775e+07	3.93569e+07	5.34567e+07	2.40681e+07	4.12049e+07
60'	449159	423626	1.02494e+07	230642	2.79117e+07	4.19364e+07	3.60345e+07	5.58491e+07	2.06978e+07	1.98051e+07
90'	421945	591101	296357	272912	2.69387e+07	4.29882e+07	3.71792e+07	5.3288e+07	2.51608e+07	3.44103e+07
120'	372729	400488	356978	160089	2.65629e+07	4.15083e+07	38613595	5.71151e+07	2.71268e+07	2.34024e+07
	TMAO
	Enzyme-treated FPH				Control FPH
time (min)	rep1	rep2	rep3	rep4	rep1	rep2	rep3	rep4	rep5	rep6
0'	7.98947e+08	9.02712e+08	7.13202e+08	5.67053e+08	8.64651e+08	7.94901e+08	9.21385e+08	7.68153e+08	5.50812e+08	6.75153e+08
30'	8.51685e+08	8.80869e+08	8.05641e+08	3.9091e+08	8.66018e+08	6.91211e+08	8.89822e+08	7.55446e+08	3.79877e+08	6.59111e+08
60'	8.52118e+08	8.51222e+08	7.75684e+08	6.6651e+08	8.63174e+08	7.31511e+08	8.66165e+08	7.08706e+08	3.26315e+08	3.27392e+08
90'	8.77782e+08	9.64143e+08	7.37889e+08	4.51065e+08	8.52213e+08	7.28409e+08	8.74293e+08	6.82113e+08	3.91436e+08	5.22818e+08
120'	8.60212e+08	1.04785e+09	7.99811e+08	5.78179e+08	7.98169e+08	7.39534e+08	8.86427e+08	7.43611e+08	4.06381e+08	3.7459e+08
	Glucose
	Enzyme-treated FPH				Control FPH
time (min)	rep1	rep2	rep3	rep4	rep1	rep2	rep3	rep4	rep5	rep6
0'	6.03231e+06	8.08288e+06	5.50534e+06	5.79672e+06	5.93237e+06	8.89606e+06	8.00229e+06	7.01746e+06	4.80051e+06	7.145e+06
30'	6.47538e+06	5.99589e+06	6.33763e+06	5582741	5.9129e+06	5.75539e+06	7.24087e+06	6.30883e+06	5.53997e+06	6.72505e+06
60'	6.1128e+06	6.64378e+06	5.98903e+06	4.27417e+06	6.60096e+06	6.16198e+06	8.24437e+06	6.33386e+06	4.70574e+06	4.21227e+06
90'	7.21763e+06	7.2148e+06	5.70525e+06	6.02998e+06	6.5511e+06	5.68268e+06	7.09294e+06	6.40106e+06	5.60856e+06	4.39091e+06
120'	5.83257e+06	8.06785e+06	7.17323e+06	7.80788e+06	6.471e+06	6.40615e+06	7.50636e+06	7.41568e+06	5.38372e+06	4.53737e+06
	GDL
	Enzyme-treated FPH				Control FPH
time (min)	rep1	rep2	rep3	rep4	rep1	rep2	rep3	rep4	rep5	rep6
0'	578219	1.54156e+06	968072	244199	293985	1.21592e+06	369371	0	230976	181386
30'	2.11209e+06	1.75933e+06	2.2612e+06	1.08568e+06	257439	211873	367342	176691	0	409934
60'	3.36078e+06	3.97654e+06	2.79417e+06	3.03804e+06	339387	215901	492230	449109	165836	0
90'	3.25362e+06	4634957	3.22533e+06	3.40409e+06	204439	191760	151889	294389	0	0
120'	3.55803e+06	4.80758e+06	3.61352e+06	2.70307e+06	0	270889	186770	254079	0	217130

### Sheet: Table S6 Fig 4. Evap, FPH
Dry FPH (Fig. 4C)		rep1	rep2	rep1	rep2	rep1	rep2	rep1	rep2		Evaporate (Fig. 4B)
		TMA		TMAO		Glucose		GDL			AUC		TMA	TMAO	Glucose	GDL	replicate
AUC	Control FPH	4.7759e+06	4.88723e+06	3.08635e+08	3.41591e+08	358647	286916	0	14133.6			Control evaporate	8.34584e+06	5.26371e+06	NF	16346.7	1
	Enzyme-treated FPH	1.38889e+06	1.48748e+06	2.90964e+08	3.03344e+08	6.74004e+06	7.01745e+06	0	0			Control evaporate	5.56647e+06	5.70881e+06	NF	17950	2
												Control evaporate	5.6654e+06	27052.1	2245.14	33451.1	3
	equation	=(Area-194754)/1313108		=(Area-39912388)/14026662		=(Area+146035)/70789		=(Area-207813)/359177				Enzyme-treated evaporate	NF	1.63332e+06	NF	65581.2	1
												Enzyme-treated evaporate	NF	1.82369e+06	NF	15425.7	2
	a	1313108		14026662		71481		355304				Enzyme-treated evaporate	NF	2.29804e+06	NF	22926.7	3
	b	194754		39912388		-53319		24722
												a	1313108	14026662	71481	355304
		TMA		TMAO		Glucose		GDL				b	194754	39912388	-53319	24722
µM measured	Control FPH	3.48878	3.57356	19.158	21.5075	5.7633	4.7598	-0.0695799	-0.029801
	Enzyme-treated FPH	0.909395	0.984475	17.8982	18.7808	95.0373	98.9181	-0.0695799	-0.0695799				TMA	TMAO	Glucose	GDL	replicate
											µM	Control evaporate	6.20747	-2.4702	0	-0.0235721	1
pmol loaded	Control FPH	10.4663	10.7207	57.4739	64.5224	17.2899	14.2794	0	0			Control evaporate	4.09084	-2.43847	0	-0.0190598	2
	Enzyme-treated FPH	2.72818	2.95342	53.6945	56.3424	285.112	296.754	0	0			Control evaporate	4.16618	-2.84354	0.777327	0.024568	3
												Enzyme-treated evaporate	0	-2.72902	0	0.114998	1
ppm	Control FPH	206.222	211.233	1438.96	1615.43	1038.29	857.507	0	0			Enzyme-treated evaporate	0	-2.71545	0	-0.0261645	2
	Enzyme-treated FPH	53.7543	58.1923	1344.33	1410.62	17121.5	17820.7	0	0			Enzyme-treated evaporate	0	-2.68163	0	-0.0050529	3
													TMA	TMAO	Glucose	GDL	replicate
											µM before dilution	Control evaporate	62.0747	0	0	0	1
												Control evaporate	40.9084	0	0	0	2
												Control evaporate	41.6618	0	0	0.24568	3
												Enzyme-treated evaporate	0	0	0	1.14998	1
												Enzyme-treated evaporate	0	0	0	0	2
												Enzyme-treated evaporate	0	0	0	0	3
